# Tracking the zombie ant graveyards’ dynamics at Mulu National Park, Borneo, Malaysia

**DOI:** 10.64898/2025.12.18.695298

**Authors:** Daniel Chandler, Jack Williams, Chayli McCann, Kimberley Hui Li Tan, Zoe Irvine, Anushkaa Lakmani Vasu, Eliza Planincic, Sze Huei Yek

## Abstract

*Ophiocordyceps unilateralis sensu lato* is a parasitoid fungus that predominantly infects ants from the Camponotini tribe, inducing behavioural changes to enhance its survival and reproduction. The most notable change occurs during the final infection phase, where the infected ant leaves its nest to perform the ‘death grip’, hanging upside down and biting onto a substrate to anchor itself. In the tropics, these infected ants congregate at specific locations known as zombie graveyards, which have optimal conditions for spore dispersal. This study examines the spatial dynamics of known graveyards at a national park in Borneo, Malaysia, by assessing existing sites and identifying new ones. We located old graveyards at Night Walk and Paku Trail and discovered a new one at Botany Loop. The density of ant cadavers per quadrat increased slightly, from 1-3 ants/m^2^ to 2-4 ants/m^2^. While the graveyard size at Night Walk remained similar, Paku Trail experienced a nearly two-fold reduction, decreasing from 197 m^2^ to 97 m^2^. At Night Walk, three ant hosts were identified, with *Colobopsis leonardi* being the dominant ant host across all graveyards. Without genetic tests, we could not confirm whether the same *O. unilateralis* infects all ants in the graveyards. Our findings suggest a general site fidelity of zombie graveyards, with hotspot densities varying spatially, potentially influenced by microclimatic changes. Long-term monitoring of graveyard dynamics is essential for understanding natural infections and the effects of environmental conditions on parasitoid-host ecology.
