## Supplementary Table 1 for "Tracking the zombie ant graveyards’ dynamics at Mulu National Park, Borneo, Malaysia"

### Sheet: Night Walk
Transect	Quadrant	Number_Ants	Colobopsis leonardi	Camponotus_B	Camponotus_C
1	1	6	Yes	No	No
1	2	1	Yes	No	No
1	3	1	Yes	No	No
1	4	0	No	No	No
1	5	0	No	No	No
2	1	3	Yes	No	No
2	2	2	Yes	No	No
2	3	12	Yes	Yes	No
2	4	4	Yes	No	No
2	5	14	Yes	No	No
3	1	12	Yes	Yes	No
3	2	3	Yes	No	No
3	3	8	Yes	No	No
3	4	11	Yes	No	No
3	5	4	Yes	No	No
4	1	0	No	No	No
4	2	1	Yes	No	No
4	3	0	No	No	No
4	4	1	Yes	No	No
4	5	0	No	No	No
5	1	1	Yes	No	No
5	2	0	No	No	No
5	3	0	No	No	No
5	4	0	No	No	No
5	5	0	No	No	No
6	1	0	No	No	No
6	2	3	Yes	Yes	No
6	3	1	Yes	No	No
6	4	2	Yes	No	No
6	5	2	Yes	No	No
7	1	2	Yes	Yes	No
7	2	2	Yes	Yes	No
7	3	1	No	Yes	No
7	4	0	No	No	No
7	5	2	Yes	Yes	No
8	1	0	No	No	No
8	2	0	No	No	No
8	3	1	Yes	No	No
8	4	0	No	No	No
8	5	0	No	No	No
9	1	1	Yes	No	No
9	2	0	No	No	No
9	3	0	No	No	No
9	4	1	No	No	Yes
9	5	0	No	No	No
10	1	3	Yes	Yes	No
10	2	1	Yes	No	No
10	3	0	No	No	No
10	4	3	Yes	No	No
10	5	5	Yes	No	No
11	1	0	No	No	No
11	2	0	No	No	No
11	3	0	No	No	No
11	4	0	No	No	No
11	5	0	No	No	No
12	1	0	No	No	No
12	2	0	No	No	No
12	3	0	No	No	No
12	4	0	No	No	No
12	5	0	No	No	No

### Sheet: Botany Walk
Transect	Quadrant	Number_Ants	Colobopsis leonardi	Camponotus_B	Camponotus_C
1	1	0	No	No	No
1	2	0	No	No	No
1	3	1	Yes	No	No
1	4	0	No	No	No
1	5	0	No	No	No
2	1	2	Yes	No	No
2	2	2	Yes	No	No
2	3	2	Yes	No	No
2	4	1	Yes	No	No
2	5	3	Yes	No	No
3	1	1	Yes	No	No
3	2	0	No	No	No
3	3	0	No	No	No
3	4	0	No	No	No
3	5	1	Yes	No	No
4	1	1	Yes	No	No
4	2	1	Yes	No	No
4	3	0	No	No	No
4	4	3	Yes	No	No
4	5	2	Yes	No	No
5	1	0	No	No	No
5	2	14	Yes	No	No
5	3	2	Yes	No	No
5	4	0	No	No	No
5	5	6	Yes	No	No
6	1	0	No	No	No
6	2	0	No	No	No
6	3	0	No	No	No
6	4	0	No	No	No
6	5	0	No	No	No

### Sheet: Paku Trail
Transect	Quadrant	Number_Ants	Colobopsis leonardi	Camponotus_B	Camponotus_C
1	1	1	Yes	No	No
1	2	0	No	No	No
1	3	0	No	No	No
1	4	0	No	No	No
1	5	0	No	No	No
2	1	0	No	No	No
2	2	0	No	No	No
2	3	2	Yes	No	No
2	4	1	Yes	No	No
2	5	0	No	No	No
3	1	3	Yes	No	No
3	2	0	No	No	No
3	3	0	No	No	No
3	4	1	Yes	No	No
3	5	2	Yes	No	No
4	1	3	Yes	No	No
4	2	3	Yes	No	No
4	3	1	Yes	No	No
4	4	1	Yes	No	No
4	5	3	Yes	No	No
5	1	0	No	No	No
5	2	0	No	No	No
5	3	0	No	No	No
5	4	0	No	No	No
5	5	0	No	No	No
